# Characterizing the impact and maintenance of specialized toxin tolerance in a generalist species

**DOI:** 10.1101/2023.08.24.554702

**Authors:** Grace Kropelin, Clare H. Scott Chialvo

**Affiliations:** Department of Biology, Appalachian State University, Boone, NC

**Keywords:** Plant-Insect Interactions, Host Preference, Competition, *Drosophila guttifera*, Cyclopeptides, *Amanita*

## Abstract

Understanding how plant-herbivore interactions can drive coevolution is a central goal of ecology and evolutionary biology. Of particular interest are the defenses produced by host plants/fungi and their impact on herbivore feeding strategies. In the *immigrans-tripunctata* radiation of *Drosophila*, mushroom-feeding species are classified as generalists, but their acceptable hosts include deadly *Amanita* species. In this study, we used behavioral assays to assess whether the mushroom-feeding species *Drosophila guttifera* is becoming a specialist and to characterize the impact of competition on host usage. We conducted feeding assays to confirm the presence of cyclopeptide toxin tolerance. We then completed host preference assays in female flies and larvae and did not find a preference for toxic mushrooms in either. Finally, we assessed the effect of competition on oviposition preference. We found that the presence of a competitor’s eggs on the preferred host was associated with the flies increasing the number of eggs laid on the toxic mushrooms. Our results suggest that an adaptation associated with specialized feeding behavior is not altering host usage and that competition plays a role in maintaining this trait. More broadly our work highlights how access to a low competition host resource helps to maintain adaptations with fitness costs.
