## Supplementary material for "Characterizing the impact and maintenance of specialized toxin tolerance in a generalist species": Impact of treatment on larval performance in both D. guttifera genotypes

### Sheet: Sheet1
Supplemental Table 1. Impact of treatment on larval performance in both D. guttifera genotypes
		Treatment					Effect Test
Line	No Toxin	95% CI	alpha-amanitin	95% CI	NTM	95% CI	𝛘2	df	p-value
KD	0.533	[0.422, 0.642]	0.587	[0.474, 0.691]	0.48	[0.371, 0.591]	1.717	2	0.424
TW	0.493	[0.383, 0.604]	0.373	[0.273, 0.486]	0.173	[0.104, 0.274]	18.167	2	0.0001
